# Comparison of tick surveillance approaches: Utilizing trailhead tick-check stations to support tick surveillance and community education

**DOI:** 10.64898/2026.06.01.728881

**Authors:** Sabrina Gobran, Caroline Fagan, Lawson Dawe, Emma K. Harris, Christopher M Roundy, Shelby Cagle, Nicole Kelp, Karla-Saavedra Rodriguez, Elizabeth Hemming-Schroeder

## Abstract

**Introduction:** With rising tick-borne disease (TBD) cases and the geographical expansion of tick populations, the need for effective surveillance and public education regarding local risk is crucial. This study assessed the effectiveness of tick-check stations as a tool for tick surveillance, and their impact on community knowledge, attitude, and practices (KAP) related to ticks and TBD.

**Methods:** To assess the effectiveness of tick-check stations for surveillance, we evaluated station engagement and compared tick density estimates, species composition, and life-stage distributions with those obtained through concurrent active surveillance. In addition, we compared submission numbers and tick species and life stages to those collected through a mail-in submission system conducted by the Colorado Department of Public Health and Environment (CDPHE). To quantify feasibility, we estimated effort per tick and compared effort across simulated sampling scenarios. Finally, in-person surveys were conducted at trailheads to assess baseline tick KAP and to evaluate differences between sites with and without tick-check stations

**Results:** Engagement with tick-check stations was sustained throughout the study. Temporal tick densities estimated from tick-check station submissions were correlated with density estimates from active surveillance (R = 0.534), and species composition and life-stage distributions did not significantly differ between methods. Tick-check stations required less effort per tick than active surveillance when sampling sites were nearby or tick densities were low, whereas sites that were farther away or had higher tick densities required less effort per tick under a hybrid surveillance approach. When asked to list tick-borne pathogens in Colorado, 47% of survey participants who had read tick-check station signage identified Rocky Mountain spotted fever compared with 20% of participants in the control group (p = 0.007; odds ratio). Notably, a low proportion of survey participants (24%) reported performing tick-checks to prevent tick bites.

**Conclusion:** Tick-check stations can provide tick density estimates comparable to active surveillance while requiring less effort in many scenarios, particularly in low-density settings. Our findings also highlight opportunities for targeted outreach to address gaps in TBD knowledge. As both a surveillance and educational tool, tick-check stations offer a sustainable approach for expanding tick monitoring in resource-limited settings.
