## Supplementary material 5 for "Comparison of tick surveillance approaches: Utilizing trailhead tick-check stations to support tick surveillance and community education"

### Sheet: Raw Data
	SubmissionDate	County	Location	Host_yn	Host_Type	Travel_yn	Ticks_number	Genus	species	Sex	Engorged_yn
349	2024-04-13 21:18:00	Larimer	Pinewood Springs, Colorado Roosevelt National Forest	Yes	Human	N	1	Dermacentor	andersoni	F	N
353	2024-04-18 14:42:00	Larimer	821 South St. Vrain Ave., Estes Park, CO 80517. It might have gotten on the patient at her home or on a trail in Estes Park, CO.	Yes	Human	N	1	Dermacentor	andersoni	F	Y
376	2024-05-03 10:57:00	Larimer	In Fort Collins,, Moorpark or Ross open space or my yard at 2425 Newport Court.	Yes	Human	N	1	Dermacentor	variabilis	M	N
377	2024-05-04 07:58:00	Larimer	2955 broadview lane, Estes Park, co 80517	Yes	Human	N	1	Dermacentor	andersoni	F	N
379	2024-05-06 09:21:00	Larimer	690 Saltops Ct., Berthoud CO 80513	Yes	Dog	N	7	Dermacentor	variabilis	F	Y
382	2024-05-07 08:57:00	Larimer	40.66230, -105.37924	Yes	Human	N	1	Dermacentor	andersoni	F	N
383	2024-05-10 09:21:00	Larimer	I believe the tick came from my father's property 1017 Dunraven Glade in Glen Haven, possibly his neighbors. Tick was found engorged and dropped on my living room floor; 807 Horizon Ave, Fort Collins. I assume it was brought in by my dog. Was not found on the host (dog) but neither my husband or I have any indication of tick bite, no one else has been in our home, and my dog has a history of bein…	No		N	1	Dermacentor	andersoni	F	Y
385	2024-05-12 20:34:00	Larimer	back yard, south Loveland, small residential property. Co Rd 16 and Co rd 9	Yes	Human	N	1	Dermacentor	variabilis	F	N
386	2024-05-13 09:22:00	Larimer	807 Horizon ave, 80524 - Fairly certain the tick came from Twin Silos Park (Ziegler Rd, Fort Collins, CO 80528)	Yes	Dog	N	1	Dermacentor	andersoni	M	N
394	2024-05-18 19:50:00	Larimer	Back yard of 120 Palmer Drive, Fort Collins, CO 80525	Yes	Human	N	4	Dermacentor	variabilis	F	N
395	2024-05-20 11:12:00	Larimer	1017 Dunraven Glade Rd Glen Haven, CO 80532	Yes	Dog	N	1	Dermacentor	andersoni	M	N
396	2024-05-20 12:16:00	Larimer	This information is unknown. The dog went missing in Estes Park, CO. The dog was missing for 24 hours. The ticks were noted when the owner and the dog were reunitied	Yes	Dog	N	2	Dermacentor	andersoni	M	N
405	2024-05-23 06:23:00	Larimer	Lee Martinez Park - along the river walk area	Yes	Dog	N	1	Dermacentor	variabilis	F	Y
426	2024-06-03 14:11:00	Larimer	Likely from our neighborhood - 807 Horizon Ave Fort Collins, CO 80524	Yes	Dog	N	1	Dermacentor	andersoni	F	Y
434	2024-06-08 15:51:00	Larimer	Working out at my wood shed.	Yes	Human	N	1	Dermacentor	andersoni	F	N
445	2024-06-18 14:11:00	Larimer	Water's Way Park by Robert Benson Lake	Yes	Dog	N	1	Dermacentor	variabilis	F	N
